# RabbitTClust: enabling fast clustering analysis of millions bacteria genomes with MinHash sketches

**DOI:** 10.1101/2022.10.13.512052

**Authors:** Xiaoming Xu, Zekun Yin, Lifeng Yan, Hao Zhang, Borui Xu, Yanjie Wei, Beifang Niu, Bertil Schmidt, Weiguo Liu

**Affiliations:** School of Software, Shandong University, Jinan, China; Shenzhen Research Institute of Shandong University, Shandong University, Shenzhen, China; Shenzhen Institute of Advanced Technology, Chinese Academy of Sciences, Shenzhen, China; Computer Network Information Center, Chinese Academy of Sciences, Beijing, China; Institute for Computer Science, Johannes Gutenberg University, Mainz, Germany

**Keywords:** Genome clustering, MinHash sketching, Minimum Spanning Tree, Big Data, Redundancy detection

## Abstract

We present RabbitTClust, a fast and memory-efficient genome clustering tool based on sketch-based distance estimation. Our approach enables efficient processing of large-scale datasets by combining dimensionality reduction techniques with streaming and parallelization on modern multi-core platforms. 113,674 complete bacterial genome sequences (RefSeq: 455 GB in FASTA format) can be clustered within less than 6 minutes and 1,009,738 GenBank assembled bacterial genomes (4.0 TB in FASTA format) within only 34 minutes on a 128-core workstation. Our results further identify 1,269 repetitive genomes (identical nucleotide content) in RefSeq bacterial genomes.
