## Supplementary material for "RabbitTClust: enabling fast clustering analysis of millions bacteria genomes with MinHash sketches": Table_S3_taxid_ranks.xlsx

### Sheet: different taxid in genus rank
different taxid in genus rank
Note: label '-': impurity genomes, label '+': dominant genomes
label	accession	species	genus	family	order
+	GCA_007724625.1	488447	32008	119060	80840
-	GCA_000802255.1	1348852	1546255	85015	85009
-	GCA_002797495.1	1348852	1546255	85015	85009
+	GCA_014854655.1	287	286	135621	72274
-	GCA_900495945.1	470	469	468	2887326
+	GCA_016757495.1	2804500	1386	186817	1385
-	GCA_900138605.1	36809	670516	1762	85007
+	GCA_000318015.1	518	517	506	80840
-	GCA_900131115.1	36809	670516	1762	85007
+	GCA_004026115.1	562	561	543	91347
-	GCA_900492825.1	573	570	543	91347
+	GCA_022249875.1	573	570	543	91347
-	GCA_001067695.1	622	620	543	91347
+	GCA_001059255.1	546	544	543	91347
-	GCA_001058745.1	817	816	815	171549
+	GCA_003183825.1	2055	2053	85026	85007
-	GCA_901482625.1	1496	1870884	186804	186802
+	GCA_001052015.1	470	469	468	2887326
-	GCA_001068065.1	573	570	543	91347
-	GCA_018771725.1	573	570	543	91347
+	GCA_000585625.1	69279	69278	69277	356
-	GCA_000632535.1	653930	2901189	135621	72274
+	GCA_022272695.1	573	570	543	91347
-	GCA_001070555.1	1282	1279	90964	1385
+	GCA_001595975.1	40324	40323	32033	135614
-	GCA_900494385.1	470	469	468	2887326
+	GCA_000155005.1	562	561	543	91347
-	GCA_013883115.1	624	620	543	91347
-	GCA_013880555.1	624	620	543	91347
+	GCA_000615615.1	501496	836	171551	171549
-	GCA_000615645.1	671267	909656	815	171549
+	GCA_001117785.1	2026186	1386	186817	1385
-	GCA_900067725.1	1313	1301	1300	186826
+	GCA_001107345.1	1313	1301	1300	186826
-	GCA_006349585.1	1396	1386	186817	1385
+	GCA_000317695.1	1165	1163	1162	1161
-	GCA_019800605.1	1176	1175	1892259	1161
-	GCA_019800585.1	1176	1175	1892259	1161
+	GCA_000285455.1	1465754	239759	171550	171549
-	GCA_000285435.1	1464554	2040	85015	85009
-	GCA_902374835.1	1464554	2040	85015	85009
-	GCA_000312105.1	1464554	2040	85015	85009
+	GCA_020991185.1	1596	1578	33958	186826
-	GCA_001073125.1	40324	40323	32033	135614
+	GCA_009822245.1	582	581	1903414	91347
-	GCA_900494235.1	573	570	543	91347
+	GCA_002942725.1	562	561	543	91347
-	GCA_013374815.1	624	620	543	91347
+	GCA_012692005.1	562	561	543	91347
-	GCA_013880275.1	624	620	543	91347
+	GCA_020387615.1	562	561	543	91347
-	GCA_013882955.1	624	620	543	91347
+	GCA_020323215.1	562	561	543	91347
-	GCA_013880295.1	624	620	543	91347
+	GCA_003113655.1	562	561	543	91347
-	GCA_013870335.1	624	620	543	91347
-	GCA_013682015.1	624	620	543	91347
-	GCA_013870355.1	624	620	543	91347
+	GCA_003018515.1	562	561	543	91347
-	GCA_013880075.1	624	620	543	91347
-	GCA_013880055.1	624	620	543	91347
+	GCA_003966425.1	562	561	543	91347
-	GCA_013883055.1	624	620	543	91347
+	GCA_005393945.1	562	561	543	91347
-	GCA_021075265.1	624	620	543	91347
+	GCA_004232585.2	562	561	543	91347
-	GCA_013962065.1	624	620	543	91347
-	GCA_013961985.1	624	620	543	91347
-	GCA_013962085.1	624	620	543	91347
+	GCA_018393795.1	562	561	543	91347
-	GCA_014101935.1	624	620	543	91347
-	GCA_013927655.1	624	620	543	91347
+	GCA_020313535.1	562	561	543	91347
-	GCA_020311725.1	624	620	543	91347
-	GCA_013885835.1	624	620	543	91347
+	GCA_012444965.1	562	561	543	91347
-	GCA_013920825.1	624	620	543	91347
+	GCA_000194335.2	562	561	543	91347
-	GCA_021085325.1	624	620	543	91347
+	GCA_012603775.1	562	561	543	91347
-	GCA_013858375.1	624	620	543	91347
+	GCA_020302245.1	562	561	543	91347
-	GCA_020311785.1	624	620	543	91347
+	GCA_012141485.1	562	561	543	91347
-	GCA_013885645.1	624	620	543	91347
+	GCA_005037815.2	562	561	543	91347
-	GCA_013882115.1	624	620	543	91347
+	GCA_012806555.1	562	561	543	91347
-	GCA_013860975.1	623	620	543	91347
+	GCA_012083395.1	562	561	543	91347
-	GCA_013999355.1	624	620	543	91347
+	GCA_018753195.1	562	561	543	91347
-	GCA_020915245.1	623	620	543	91347
+	GCA_002766235.1	562	561	543	91347
-	GCA_020311705.1	624	620	543	91347
+	GCA_013167435.1	562	561	543	91347
-	GCA_013886415.1	623	620	543	91347
+	GCA_900448375.1	562	561	543	91347
-	GCA_020341175.1	621	620	543	91347
+	GCA_016553005.1	562	561	543	91347
-	GCA_020307685.1	623	620	543	91347
+	GCA_002734885.1	562	561	543	91347
-	GCA_013883655.1	624	620	543	91347
-	GCA_013886485.1	624	620	543	91347
+	GCA_012669585.1	562	561	543	91347
-	GCA_014002195.1	624	620	543	91347
+	GCA_019388635.1	562	561	543	91347
-	GCA_013885605.1	624	620	543	91347
+	GCA_012416205.1	562	561	543	91347
-	GCA_013882895.1	624	620	543	91347
+	GCA_020873175.1	562	561	543	91347
-	GCA_002248245.1	621	620	543	91347
+	GCA_014591035.1	562	561	543	91347
-	GCA_013840585.1	624	620	543	91347
-	GCA_013869735.1	624	620	543	91347
+	GCA_012416225.1	562	561	543	91347
-	GCA_013878495.1	624	620	543	91347
-	GCA_013878155.1	624	620	543	91347
-	GCA_013861415.1	623	620	543	91347
+	GCA_022660315.1	562	561	543	91347
-	GCA_020312695.1	624	620	543	91347
+	GCA_000779095.1	562	561	543	91347
-	GCA_003977345.1	621	620	543	91347
+	GCA_013007455.1	562	561	543	91347
-	GCA_013975055.1	623	620	543	91347
-	GCA_004025345.1	624	620	543	91347
+	GCA_002175945.1	562	561	543	91347
-	GCA_013883925.1	624	620	543	91347
+	GCA_020872975.1	562	561	543	91347
-	GCA_003977405.1	624	620	543	91347
+	GCA_016445005.1	562	561	543	91347
-	GCA_002246195.1	624	620	543	91347
-	GCA_002246165.1	624	620	543	91347
+	GCA_014450995.1	562	561	543	91347
-	GCA_013682075.1	624	620	543	91347
+	GCA_006297325.1	562	561	543	91347
-	GCA_014028555.1	621	620	543	91347
+	GCA_003384105.1	562	561	543	91347
-	GCA_013881575.1	624	620	543	91347
+	GCA_018288655.1	562	561	543	91347
-	GCA_013882015.1	624	620	543	91347
+	GCA_003015285.1	562	561	543	91347
-	GCA_013880155.1	624	620	543	91347
+	GCA_012196205.1	562	561	543	91347
-	GCA_013870255.1	624	620	543	91347
+	GCA_014143775.1	562	561	543	91347
-	GCA_013445395.1	623	620	543	91347
+	GCA_011842105.1	562	561	543	91347
-	GCA_013882635.1	624	620	543	91347
-	GCA_013881805.1	624	620	543	91347
-	GCA_013888435.1	623	620	543	91347
+	GCA_012289945.1	562	561	543	91347
-	GCA_004402105.1	624	620	543	91347
+	GCA_017977605.1	562	561	543	91347
-	GCA_013468235.1	623	620	543	91347
+	GCA_008633845.1	562	561	543	91347
-	GCA_013844965.1	624	620	543	91347
+	GCA_020266925.1	562	561	543	91347
-	GCA_020303505.1	624	620	543	91347
+	GCA_900450475.1	562	561	543	91347
-	GCA_009738345.1	621	620	543	91347
+	GCA_023058695.1	562	561	543	91347
-	GCA_013860995.1	623	620	543	91347
+	GCA_020352335.1	562	561	543	91347
-	GCA_013949345.1	623	620	543	91347
+	GCA_010590525.1	562	561	543	91347
-	GCA_020539805.1	624	620	543	91347
+	GCA_019547015.1	562	561	543	91347
-	GCA_013886455.1	624	620	543	91347
+	GCA_021357665.1	562	561	543	91347
-	GCA_013681935.1	624	620	543	91347
+	GCA_018588305.1	562	561	543	91347
-	GCA_004025385.1	621	620	543	91347
+	GCA_905133655.1	562	561	543	91347
-	GCA_002247505.1	624	620	543	91347
+	GCA_022550915.1	562	561	543	91347
-	GCA_004025445.1	624	620	543	91347
+	GCA_015700915.1	562	561	543	91347
-	GCA_013879595.1	624	620	543	91347
+	GCA_013752075.1	562	561	543	91347
-	GCA_013879635.1	624	620	543	91347
+	GCA_014155055.1	562	561	543	91347
-	GCA_014376255.1	621	620	543	91347
+	GCA_012297565.1	562	561	543	91347
-	GCA_022353885.1	623	620	543	91347
+	GCA_002249045.1	621	620	543	91347
-	GCA_020872835.1	562	561	543	91347
+	GCA_005047385.1	624	620	543	91347
-	GCA_006238825.1	562	561	543	91347
+	GCA_902502385.1	562	561	543	91347
-	GCA_013460675.1	624	620	543	91347
+	GCA_019492165.1	562	561	543	91347
-	GCA_022783485.1	622	620	543	91347
+	GCA_009681385.1	562	561	543	91347
-	GCA_022136845.1	623	620	543	91347
+	GCA_012437705.1	562	561	543	91347
-	GCA_013681875.1	624	620	543	91347
+	GCA_002950355.1	621	620	543	91347
-	GCA_012668945.1	562	561	543	91347
+	GCA_011953945.1	562	561	543	91347
-	GCA_013882135.1	624	620	543	91347
+	GCA_900500495.1	562	561	543	91347
-	GCA_007197595.1	623	620	543	91347
+	GCA_900449855.1	562	561	543	91347
-	GCA_013879655.1	624	620	543	91347
+	GCA_013201485.1	624	620	543	91347
-	GCA_012401445.1	562	561	543	91347
-	GCA_012447185.1	562	561	543	91347
-	GCA_012419185.1	562	561	543	91347
-	GCA_012997725.1	562	561	543	91347
-	GCA_015176985.1	562	561	543	91347
-	GCA_018903325.1	562	561	543	91347
-	GCA_012497525.1	562	561	543	91347
-	GCA_012527535.1	562	561	543	91347
-	GCA_012560635.1	562	561	543	91347
-	GCA_012527295.1	562	561	543	91347
-	GCA_012882975.1	562	561	543	91347
-	GCA_012326155.1	562	561	543	91347
-	GCA_019545475.1	562	561	543	91347
-	GCA_012535105.1	562	561	543	91347
-	GCA_015250275.1	562	561	543	91347
-	GCA_012997685.1	562	561	543	91347
-	GCA_019777585.1	562	561	543	91347
-	GCA_017135535.1	562	561	543	91347
-	GCA_012402205.1	562	561	543	91347
-	GCA_012402045.1	562	561	543	91347
-	GCA_016444005.1	562	561	543	91347
-	GCA_012326645.1	562	561	543	91347
-	GCA_012452505.1	562	561	543	91347
-	GCA_012529915.1	562	561	543	91347
-	GCA_012558425.1	562	561	543	91347
-	GCA_012583755.1	562	561	543	91347
-	GCA_012688805.1	562	561	543	91347
-	GCA_013687015.1	562	561	543	91347
-	GCA_014611295.1	562	561	543	91347
-	GCA_016140935.1	562	561	543	91347
-	GCA_012326745.1	562	561	543	91347
-	GCA_022219445.1	562	561	543	91347
-	GCA_016129065.1	562	561	543	91347
-	GCA_012890835.1	562	561	543	91347
-	GCA_012774755.1	562	561	543	91347
-	GCA_012326725.1	562	561	543	91347
-	GCA_012525915.1	562	561	543	91347
-	GCA_014087305.1	562	561	543	91347
-	GCA_022050085.1	562	561	543	91347
-	GCA_013615375.1	562	561	543	91347
-	GCA_014107665.1	562	561	543	91347
-	GCA_012326585.1	562	561	543	91347
-	GCA_012377095.1	562	561	543	91347
-	GCA_012474355.1	562	561	543	91347
-	GCA_012903845.1	562	561	543	91347
-	GCA_017042415.1	562	561	543	91347
-	GCA_012468545.1	562	561	543	91347
-	GCA_012288485.1	562	561	543	91347
-	GCA_013106255.1	562	561	543	91347
-	GCA_020548385.1	562	561	543	91347
-	GCA_021225175.1	562	561	543	91347
-	GCA_012477715.1	562	561	543	91347
+	GCA_012880295.2	562	561	543	91347
-	GCA_013627075.1	624	620	543	91347
+	GCA_020341315.1	562	561	543	91347
-	GCA_013885665.1	624	620	543	91347
-	GCA_013886175.1	624	620	543	91347
-	GCA_020367705.1	621	620	543	91347
+	GCA_012619365.1	562	561	543	91347
-	GCA_013681895.1	624	620	543	91347
+	GCA_016458135.1	624	620	543	91347
-	GCA_012454245.1	562	561	543	91347
-	GCA_017249515.1	562	561	543	91347
-	GCA_022612435.1	562	561	543	91347
-	GCA_018940035.1	562	561	543	91347
-	GCA_019900065.1	562	561	543	91347
+	GCA_902707605.2	562	561	543	91347
-	GCA_013471835.1	623	620	543	91347
+	GCA_004025185.1	562	561	543	91347
-	GCA_003977375.1	624	620	543	91347
+	GCA_014714715.1	562	561	543	91347
-	GCA_022777145.1	623	620	543	91347
+	GCA_020534265.1	562	561	543	91347
-	GCA_003954705.1	624	620	543	91347
+	GCA_002461875.1	562	561	543	91347
-	GCA_003968715.1	624	620	543	91347
+	GCA_003018275.1	562	561	543	91347
-	GCA_013885625.1	624	620	543	91347
+	GCA_014133095.1	562	561	543	91347
-	GCA_014016435.1	623	620	543	91347
-	GCA_013866535.1	623	620	543	91347
+	GCA_021542495.1	562	561	543	91347
-	GCA_003977245.1	624	620	543	91347
+	GCA_017675135.1	562	561	543	91347
-	GCA_013886855.1	623	620	543	91347
+	GCA_014775915.1	562	561	543	91347
-	GCA_013970265.1	621	620	543	91347
+	GCA_020204525.1	562	561	543	91347
-	GCA_020318215.1	622	620	543	91347
+	GCA_015341345.1	562	561	543	91347
-	GCA_002968245.1	621	620	543	91347
+	GCA_012169195.1	562	561	543	91347
-	GCA_013882315.1	624	620	543	91347
+	GCA_012096745.1	562	561	543	91347
-	GCA_013881735.1	624	620	543	91347
+	GCA_022354645.1	623	620	543	91347
-	GCA_019436545.1	562	561	543	91347
+	GCA_021304095.1	562	561	543	91347
-	GCA_013465575.1	623	620	543	91347
+	GCA_002248175.1	624	620	543	91347
-	GCA_020417545.1	562	561	543	91347
+	GCA_015202105.1	562	561	543	91347
-	GCA_022494095.1	623	620	543	91347
+	GCA_003911235.1	622	620	543	91347
-	GCA_014104435.1	562	561	543	91347
+	GCA_015695725.1	562	561	543	91347
-	GCA_020603395.1	623	620	543	91347
+	GCA_015283075.1	562	561	543	91347
-	GCA_003977365.1	624	620	543	91347
+	GCA_014075015.1	562	561	543	91347
-	GCA_001061115.1	621	620	543	91347
+	GCA_012602315.1	562	561	543	91347
-	GCA_014485975.1	624	620	543	91347
+	GCA_019591445.1	624	620	543	91347
-	GCA_019589405.1	562	561	543	91347
+	GCA_013020125.1	562	561	543	91347
-	GCA_002248325.1	624	620	543	91347
+	GCA_020025935.1	623	620	543	91347
-	GCA_019242545.1	562	561	543	91347
+	GCA_902708455.2	562	561	543	91347
-	GCA_902502185.1	623	620	543	91347
+	GCA_012340475.1	562	561	543	91347
-	GCA_013881755.1	624	620	543	91347
+	GCA_010365345.1	562	561	543	91347
-	GCA_001063095.1	621	620	543	91347
+	GCA_013421665.1	562	561	543	91347
-	GCA_002290495.1	623	620	543	91347
-	GCA_002290505.1	623	620	543	91347
-	GCA_002248355.1	624	620	543	91347
+	GCA_002248305.1	624	620	543	91347
-	GCA_002290415.1	562	561	543	91347
+	GCA_022376175.1	562	561	543	91347
-	GCA_014486035.1	624	620	543	91347
+	GCA_016657545.1	562	561	543	91347
-	GCA_003985005.1	624	620	543	91347
+	GCA_904842675.1	562	561	543	91347
-	GCA_014485935.1	624	620	543	91347
+	GCA_012221365.1	562	561	543	91347
-	GCA_019940735.1	623	620	543	91347
-	GCA_014422765.1	623	620	543	91347
-	GCA_013859895.1	623	620	543	91347
+	GCA_012072925.1	562	561	543	91347
-	GCA_018340735.1	624	620	543	91347
+	GCA_012774635.1	562	561	543	91347
-	GCA_014106875.1	624	620	543	91347
+	GCA_902502995.1	562	561	543	91347
-	GCA_013997435.1	622	620	543	91347
+	GCA_902502105.1	562	561	543	91347
-	GCA_019055875.1	621	620	543	91347
-	GCA_021268265.1	621	620	543	91347
-	GCA_022018515.1	621	620	543	91347
+	GCA_002216955.1	562	561	543	91347
-	GCA_018917685.1	624	620	543	91347
+	GCA_019591465.1	624	620	543	91347
-	GCA_019548395.1	562	561	543	91347
+	GCA_017003005.1	562	561	543	91347
-	GCA_018425165.1	623	620	543	91347
+	GCA_015621765.1	562	561	543	91347
-	GCA_003977285.1	624	620	543	91347
+	GCA_000779915.1	562	561	543	91347
-	GCA_013994935.1	623	620	543	91347
+	GCA_013939305.1	622	620	543	91347
-	GCA_013085565.1	562	561	543	91347
-	GCA_013085635.1	562	561	543	91347
+	GCA_019229465.1	562	561	543	91347
-	GCA_002246205.1	624	620	543	91347
+	GCA_020812055.1	562	561	543	91347
-	GCA_022785745.1	623	620	543	91347
+	GCA_013045685.1	562	561	543	91347
-	GCA_013647555.1	624	620	543	91347
+	GCA_022872145.1	562	561	543	91347
-	GCA_019281905.1	624	620	543	91347
+	GCA_020368505.1	562	561	543	91347
-	GCA_002249085.1	624	620	543	91347
-	GCA_002248875.1	621	620	543	91347
+	GCA_012744095.1	562	561	543	91347
-	GCA_014009275.1	624	620	543	91347
+	GCA_002248985.1	624	620	543	91347
-	GCA_020872375.1	562	561	543	91347
+	GCA_019367745.1	562	561	543	91347
-	GCA_013681905.1	624	620	543	91347
+	GCA_018565165.1	562	561	543	91347
-	GCA_022778825.1	622	620	543	91347
+	GCA_019478505.1	562	561	543	91347
-	GCA_013882815.1	624	620	543	91347
+	GCA_018422605.1	624	620	543	91347
-	GCA_014184535.1	562	561	543	91347
-	GCA_013104915.1	562	561	543	91347
-	GCA_020706455.1	562	561	543	91347
-	GCA_017220775.1	562	561	543	91347
-	GCA_012452345.1	562	561	543	91347
-	GCA_012625665.1	562	561	543	91347
-	GCA_012620165.1	562	561	543	91347
-	GCA_012401145.1	562	561	543	91347
+	GCA_019738635.1	562	561	543	91347
-	GCA_013934025.1	624	620	543	91347
+	GCA_903995725.1	623	620	543	91347
-	GCA_013055145.1	562	561	543	91347
-	GCA_019056375.1	562	561	543	91347
-	GCA_020962635.1	562	561	543	91347
-	GCA_902503355.1	562	561	543	91347
-	GCA_022959825.1	562	561	543	91347
-	GCA_902504685.1	562	561	543	91347
-	GCA_020971185.1	562	561	543	91347
-	GCA_022914835.1	562	561	543	91347
-	GCA_017282335.1	562	561	543	91347
+	GCA_012602795.1	562	561	543	91347
-	GCA_014486015.1	624	620	543	91347
+	GCA_904830965.1	562	561	543	91347
-	GCA_016775435.1	623	620	543	91347
+	GCA_022353545.1	623	620	543	91347
-	GCA_022971055.1	562	561	543	91347
+	GCA_013423805.1	562	561	543	91347
-	GCA_018465245.1	623	620	543	91347
-	GCA_018465165.1	623	620	543	91347
-	GCA_018588685.1	623	620	543	91347
-	GCA_018465185.1	623	620	543	91347
-	GCA_018588645.1	623	620	543	91347
-	GCA_017850475.1	623	620	543	91347
-	GCA_017849795.1	623	620	543	91347
-	GCA_017851395.1	623	620	543	91347
-	GCA_018588705.1	623	620	543	91347
+	GCA_022538545.1	562	561	543	91347
-	GCA_013681975.1	624	620	543	91347
+	GCA_018071185.1	562	561	543	91347
-	GCA_020992945.1	624	620	543	91347
+	GCA_003323095.1	562	561	543	91347
-	GCA_022494155.1	623	620	543	91347
+	GCA_013462295.1	621	620	543	91347
-	GCA_007859025.1	562	561	543	91347
+	GCA_013958725.1	624	620	543	91347
-	GCA_012334545.1	562	561	543	91347
-	GCA_012450765.1	562	561	543	91347
-	GCA_012293825.1	562	561	543	91347
-	GCA_020921655.1	562	561	543	91347
-	GCA_012401485.1	562	561	543	91347
+	GCA_022786465.1	623	620	543	91347
-	GCA_014573315.1	562	561	543	91347
+	GCA_012992905.1	562	561	543	91347
-	GCA_014485955.1	624	620	543	91347
+	GCA_022353565.1	623	620	543	91347
-	GCA_022410455.1	562	561	543	91347
+	GCA_001245775.1	624	620	543	91347
-	GCA_012318725.1	562	561	543	91347
-	GCA_017819815.1	562	561	543	91347
-	GCA_012321665.1	562	561	543	91347
-	GCA_012677805.1	562	561	543	91347
-	GCA_012695365.1	562	561	543	91347
-	GCA_012403185.1	562	561	543	91347
-	GCA_012313965.1	562	561	543	91347
-	GCA_012469195.1	562	561	543	91347
-	GCA_012617685.1	562	561	543	91347
-	GCA_012329385.1	562	561	543	91347
-	GCA_012612385.1	562	561	543	91347
-	GCA_012437455.1	562	561	543	91347
-	GCA_012401105.1	562	561	543	91347
-	GCA_012558345.1	562	561	543	91347
-	GCA_012262735.1	562	561	543	91347
-	GCA_012638645.1	562	561	543	91347
-	GCA_012334645.1	562	561	543	91347
+	GCA_022494115.1	623	620	543	91347
-	GCA_019373835.1	562	561	543	91347
-	GCA_019754035.1	2870757	561	543	91347
+	GCA_902502925.1	562	561	543	91347
-	GCA_013846365.1	621	620	543	91347
+	GCA_013970065.1	624	620	543	91347
-	GCA_012468795.1	562	561	543	91347
-	GCA_012377035.1	562	561	543	91347
-	GCA_012376915.1	562	561	543	91347
-	GCA_012440285.1	562	561	543	91347
-	GCA_012376975.1	562	561	543	91347
-	GCA_020921755.1	562	561	543	91347
-	GCA_012667085.1	562	561	543	91347
-	GCA_012376955.1	562	561	543	91347
-	GCA_013076585.1	562	561	543	91347
-	GCA_019169405.1	562	561	543	91347
-	GCA_012470325.1	562	561	543	91347
-	GCA_012470285.1	562	561	543	91347
-	GCA_012470255.1	562	561	543	91347
-	GCA_012470315.1	562	561	543	91347
-	GCA_012310075.1	562	561	543	91347
-	GCA_012667195.1	562	561	543	91347
-	GCA_012309945.1	562	561	543	91347
-	GCA_012309845.1	562	561	543	91347
+	GCA_013391325.1	623	620	543	91347
-	GCA_017170855.1	562	561	543	91347
+	GCA_017731615.1	562	561	543	91347
-	GCA_002248195.1	624	620	543	91347
+	GCA_018347445.1	562	561	543	91347
-	GCA_004402125.1	624	620	543	91347
+	GCA_002247465.1	624	620	543	91347
-	GCA_017733815.1	562	561	543	91347
+	GCA_015687435.1	562	561	543	91347
-	GCA_018340715.1	624	620	543	91347
+	GCA_001030245.1	562	561	543	91347
-	GCA_022354585.1	623	620	543	91347
+	GCA_019923045.1	562	561	543	91347
-	GCA_013848605.1	622	620	543	91347
+	GCA_020168865.1	562	561	543	91347
-	GCA_022354205.1	623	620	543	91347
+	GCA_021016215.1	624	620	543	91347
-	GCA_012459765.1	562	561	543	91347
-	GCA_016122935.1	562	561	543	91347
-	GCA_020705335.1	562	561	543	91347
-	GCA_017059935.1	562	561	543	91347
-	GCA_012695425.1	562	561	543	91347
-	GCA_012610615.1	562	561	543	91347
+	GCA_013880455.1	621	620	543	91347
-	GCA_018290575.1	562	561	543	91347
+	GCA_900160545.1	624	620	543	91347
-	GCA_020355665.1	562	561	543	91347
-	GCA_012549375.1	562	561	543	91347
+	GCA_022546895.1	562	561	543	91347
-	GCA_002317915.1	624	620	543	91347
+	GCA_014521385.1	623	620	543	91347
-	GCA_021218365.1	562	561	543	91347
+	GCA_009662135.1	622	620	543	91347
-	GCA_902501805.1	562	561	543	91347
+	GCA_902502265.1	624	620	543	91347
-	GCA_014292255.1	562	561	543	91347
-	GCA_022930635.1	562	561	543	91347
-	GCA_012529835.1	562	561	543	91347
-	GCA_017726815.1	562	561	543	91347
-	GCA_020228575.1	562	561	543	91347
-	GCA_012321765.1	562	561	543	91347
-	GCA_012470215.1	562	561	543	91347
-	GCA_017735075.1	562	561	543	91347
-	GCA_012216385.1	562	561	543	91347
-	GCA_013686315.1	562	561	543	91347
-	GCA_012493105.1	562	561	543	91347
-	GCA_018393735.1	562	561	543	91347
-	GCA_012215925.1	562	561	543	91347
-	GCA_018406705.1	562	561	543	91347
-	GCA_013686955.1	562	561	543	91347
-	GCA_012216045.1	562	561	543	91347
-	GCA_019547555.1	562	561	543	91347
-	GCA_020230635.1	562	561	543	91347
-	GCA_012402185.1	562	561	543	91347
-	GCA_020224155.1	562	561	543	91347
-	GCA_012430665.1	562	561	543	91347
-	GCA_013658125.1	562	561	543	91347
+	GCA_001933075.2	621	620	543	91347
-	GCA_012357415.1	562	561	543	91347
+	GCA_014427025.1	621	620	543	91347
-	GCA_012579525.1	562	561	543	91347
+	GCA_900485215.1	624	620	543	91347
-	GCA_012571585.1	562	561	543	91347
-	GCA_012470415.1	562	561	543	91347
-	GCA_015091815.1	562	561	543	91347
-	GCA_023240195.1	562	561	543	91347
-	GCA_012215945.1	562	561	543	91347
-	GCA_012594865.1	562	561	543	91347
-	GCA_012766995.1	562	561	543	91347
-	GCA_012527595.1	562	561	543	91347
-	GCA_012318745.1	562	561	543	91347
-	GCA_012535375.1	562	561	543	91347
-	GCA_020729825.1	562	561	543	91347
-	GCA_012550585.1	562	561	543	91347
-	GCA_019735495.1	562	561	543	91347
-	GCA_012576385.1	562	561	543	91347
-	GCA_012468655.1	562	561	543	91347
-	GCA_022336045.1	562	561	543	91347
-	GCA_021306915.1	562	561	543	91347
-	GCA_016725145.1	562	561	543	91347
-	GCA_015174085.1	562	561	543	91347
-	GCA_014187315.1	562	561	543	91347
-	GCA_012321145.1	562	561	543	91347
-	GCA_902505055.1	562	561	543	91347
-	GCA_018940055.1	562	561	543	91347
-	GCA_014187355.1	562	561	543	91347
-	GCA_021520485.1	562	561	543	91347
-	GCA_012462215.1	562	561	543	91347
-	GCA_012469975.1	562	561	543	91347
-	GCA_021255965.1	562	561	543	91347
-	GCA_012469795.1	562	561	543	91347
+	GCA_001249555.1	624	620	543	91347
-	GCA_020224755.1	562	561	543	91347
-	GCA_012327045.1	562	561	543	91347
-	GCA_012433175.1	562	561	543	91347
-	GCA_012326245.1	562	561	543	91347
+	GCA_013903425.1	624	620	543	91347
-	GCA_012401425.1	562	561	543	91347
-	GCA_012434195.1	562	561	543	91347
-	GCA_020230735.1	562	561	543	91347
-	GCA_020347165.1	562	561	543	91347
-	GCA_012997145.1	562	561	543	91347
-	GCA_020230695.1	562	561	543	91347
+	GCA_000213675.2	623	620	543	91347
-	GCA_902504925.1	562	561	543	91347
-	GCA_902504745.1	562	561	543	91347
-	GCA_902502555.1	562	561	543	91347
-	GCA_902503315.1	562	561	543	91347
-	GCA_018890315.1	562	561	543	91347
-	GCA_012400205.1	562	561	543	91347
-	GCA_012472295.1	562	561	543	91347
-	GCA_020728645.1	562	561	543	91347
-	GCA_021505535.1	562	561	543	91347
-	GCA_902504915.1	562	561	543	91347
-	GCA_012479995.1	562	561	543	91347
-	GCA_902504725.1	562	561	543	91347
-	GCA_020038895.1	562	561	543	91347
+	GCA_902503835.1	562	561	543	91347
-	GCA_013469955.1	621	620	543	91347
-	GCA_014417995.1	621	620	543	91347
-	GCA_013881335.1	621	620	543	91347
-	GCA_014413825.1	621	620	543	91347
-	GCA_020264825.1	621	620	543	91347
+	GCA_019732335.1	624	620	543	91347
-	GCA_014188495.1	562	561	543	91347
+	GCA_000213735.2	623	620	543	91347
-	GCA_902504065.1	562	561	543	91347
+	GCA_018317505.1	562	561	543	91347
-	GCA_001064675.1	621	620	543	91347
+	GCA_017239015.1	624	620	543	91347
-	GCA_017107625.1	562	561	543	91347
-	GCA_015377965.1	562	561	543	91347
+	GCA_022949355.1	623	620	543	91347
-	GCA_012710455.1	562	561	543	91347
+	GCA_014805925.1	624	620	543	91347
-	GCA_012289825.1	562	561	543	91347
-	GCA_012215845.1	562	561	543	91347
-	GCA_012529235.1	562	561	543	91347
+	GCA_015254775.1	624	620	543	91347
-	GCA_013076685.1	562	561	543	91347
-	GCA_013076705.1	562	561	543	91347
-	GCA_013076605.1	562	561	543	91347
+	GCA_013020265.1	562	561	543	91347
-	GCA_022494015.1	623	620	543	91347
+	GCA_013854795.1	624	620	543	91347
-	GCA_020273685.1	562	561	543	91347
+	GCA_014106535.1	624	620	543	91347
-	GCA_012462285.1	562	561	543	91347
-	GCA_012470475.1	562	561	543	91347
-	GCA_013076565.1	562	561	543	91347
-	GCA_013076625.1	562	561	543	91347
-	GCA_013076715.1	562	561	543	91347
-	GCA_013076665.1	562	561	543	91347
+	GCA_016691075.2	624	620	543	91347
-	GCA_014483295.1	562	561	543	91347
+	GCA_012349985.1	562	561	543	91347
-	GCA_018465125.1	623	620	543	91347
+	GCA_019368205.1	562	561	543	91347
-	GCA_013682035.1	624	620	543	91347
+	GCA_017739575.1	562	561	543	91347
-	GCA_000467245.1	622	620	543	91347
+	GCA_018473235.1	624	620	543	91347
-	GCA_017726675.1	562	561	543	91347
-	GCA_020816175.1	562	561	543	91347
-	GCA_012321705.1	562	561	543	91347
-	GCA_012262805.1	562	561	543	91347
-	GCA_012326525.1	562	561	543	91347
-	GCA_012750315.1	562	561	543	91347
-	GCA_012327005.1	562	561	543	91347
-	GCA_012487045.1	562	561	543	91347
-	GCA_019547295.1	562	561	543	91347
-	GCA_023308165.1	562	561	543	91347
-	GCA_012453885.1	562	561	543	91347
-	GCA_916172395.1	562	561	543	91347
-	GCA_012326555.1	562	561	543	91347
-	GCA_012711845.1	562	561	543	91347
-	GCA_012408025.1	562	561	543	91347
-	GCA_012363815.1	562	561	543	91347
-	GCA_022378315.1	562	561	543	91347
-	GCA_012583765.1	562	561	543	91347
-	GCA_012468875.1	562	561	543	91347
+	GCA_018228505.1	562	561	543	91347
-	GCA_013847665.1	621	620	543	91347
+	GCA_017756725.1	624	620	543	91347
-	GCA_013686935.1	562	561	543	91347
-	GCA_013690415.1	562	561	543	91347
-	GCA_018218945.1	562	561	543	91347
-	GCA_013615335.1	562	561	543	91347
-	GCA_013615315.1	562	561	543	91347
-	GCA_021099345.1	562	561	543	91347
-	GCA_017249485.1	562	561	543	91347
-	GCA_016987215.1	562	561	543	91347
-	GCA_012586675.1	562	561	543	91347
-	GCA_012587095.1	562	561	543	91347
-	GCA_012586755.1	562	561	543	91347
-	GCA_012671525.1	562	561	543	91347
-	GCA_018171095.1	562	561	543	91347
-	GCA_012586695.1	562	561	543	91347
-	GCA_019964795.1	562	561	543	91347
-	GCA_017726505.1	562	561	543	91347
-	GCA_019280735.1	562	561	543	91347
-	GCA_018171115.1	562	561	543	91347
-	GCA_016347725.1	562	561	543	91347
-	GCA_021683295.1	562	561	543	91347
-	GCA_012492625.1	562	561	543	91347
-	GCA_012289215.1	562	561	543	91347
-	GCA_012215905.1	562	561	543	91347
-	GCA_012478475.1	562	561	543	91347
+	GCA_014425305.1	624	620	543	91347
-	GCA_013566935.1	562	561	543	91347
+	GCA_009743215.1	623	620	543	91347
-	GCA_902503395.1	562	561	543	91347
-	GCA_018107065.1	562	561	543	91347
-	GCA_018950635.1	562	561	543	91347
-	GCA_016638725.1	562	561	543	91347
-	GCA_020578625.1	562	561	543	91347
-	GCA_017249535.1	562	561	543	91347
-	GCA_019960435.1	562	561	543	91347
-	GCA_012969545.1	562	561	543	91347
-	GCA_020045885.1	562	561	543	91347
-	GCA_019777605.1	562	561	543	91347
-	GCA_022914555.1	562	561	543	91347
-	GCA_020705115.1	562	561	543	91347
-	GCA_022688405.1	562	561	543	91347
-	GCA_018498905.1	562	561	543	91347
-	GCA_017980005.1	562	561	543	91347
-	GCA_019107845.1	562	561	543	91347
-	GCA_020557655.1	562	561	543	91347
-	GCA_019697305.1	562	561	543	91347
-	GCA_020235815.1	562	561	543	91347
-	GCA_017249475.1	562	561	543	91347
-	GCA_019088245.1	562	561	543	91347
-	GCA_902502655.1	562	561	543	91347
-	GCA_017717835.1	562	561	543	91347
-	GCA_019834085.1	562	561	543	91347
-	GCA_023170645.1	562	561	543	91347
-	GCA_019046885.1	562	561	543	91347
-	GCA_012969695.1	562	561	543	91347
-	GCA_017139145.1	562	561	543	91347
-	GCA_019404445.1	562	561	543	91347
-	GCA_012469035.1	562	561	543	91347
-	GCA_022914595.1	562	561	543	91347
-	GCA_018171035.1	562	561	543	91347
-	GCA_012328435.1	562	561	543	91347
+	GCA_016961295.1	624	620	543	91347
-	GCA_013096135.1	562	561	543	91347
-	GCA_012454105.1	562	561	543	91347
-	GCA_013069205.1	562	561	543	91347
-	GCA_012526015.1	562	561	543	91347
+	GCA_013957665.1	623	620	543	91347
-	GCA_017915975.1	562	561	543	91347
-	GCA_014667155.1	562	561	543	91347
-	GCA_018171135.1	562	561	543	91347
-	GCA_012364315.1	562	561	543	91347
-	GCA_017945025.1	562	561	543	91347
-	GCA_015914955.1	562	561	543	91347
-	GCA_017726835.1	562	561	543	91347
-	GCA_021306315.1	562	561	543	91347
-	GCA_012471395.1	562	561	543	91347
-	GCA_021164185.1	562	561	543	91347
-	GCA_020282875.1	562	561	543	91347
-	GCA_012453705.1	562	561	543	91347
-	GCA_021187305.1	562	561	543	91347
-	GCA_017735195.1	562	561	543	91347
-	GCA_017684005.1	562	561	543	91347
-	GCA_019091565.1	562	561	543	91347
-	GCA_018026425.1	562	561	543	91347
-	GCA_018406685.1	562	561	543	91347
-	GCA_017201435.1	562	561	543	91347
-	GCA_017266755.1	562	561	543	91347
-	GCA_012402305.1	562	561	543	91347
-	GCA_017717655.1	562	561	543	91347
-	GCA_015198205.1	562	561	543	91347
-	GCA_015174005.1	562	561	543	91347
-	GCA_015006575.1	562	561	543	91347
-	GCA_012403325.1	562	561	543	91347
-	GCA_017677165.1	562	561	543	91347
-	GCA_014073975.1	562	561	543	91347
-	GCA_018576065.1	562	561	543	91347
-	GCA_012910205.1	562	561	543	91347
-	GCA_022219265.1	562	561	543	91347
-	GCA_017264855.1	562	561	543	91347
-	GCA_020039725.1	562	561	543	91347
+	GCA_020413105.1	562	561	543	91347
-	GCA_013883015.1	624	620	543	91347
+	GCA_013880415.1	624	620	543	91347
-	GCA_017738575.1	562	561	543	91347
+	GCA_012548215.1	562	561	543	91347
-	GCA_014376005.1	624	620	543	91347
-	GCA_014375885.1	624	620	543	91347
+	GCA_000815685.1	621	620	543	91347
-	GCA_012617465.1	562	561	543	91347
+	GCA_019330305.1	562	561	543	91347
-	GCA_022494135.1	623	620	543	91347
+	GCA_013925845.1	624	620	543	91347
-	GCA_012345235.1	562	561	543	91347
-	GCA_012344915.1	562	561	543	91347
+	GCA_001259975.1	624	620	543	91347
-	GCA_012333485.1	562	561	543	91347
-	GCA_012279415.1	562	561	543	91347
-	GCA_014784745.1	562	561	543	91347
+	GCA_012618365.1	562	561	543	91347
-	GCA_002247685.1	624	620	543	91347
+	GCA_902502015.1	624	620	543	91347
-	GCA_012451925.1	562	561	543	91347
-	GCA_012577045.1	562	561	543	91347
-	GCA_012463045.1	562	561	543	91347
-	GCA_012527215.1	562	561	543	91347
-	GCA_012451345.1	562	561	543	91347
-	GCA_012496625.1	562	561	543	91347
-	GCA_019898845.1	562	561	543	91347
-	GCA_012619485.1	562	561	543	91347
-	GCA_012774735.1	562	561	543	91347
-	GCA_019777485.1	562	561	543	91347
-	GCA_012526135.1	562	561	543	91347
+	GCA_009743815.1	623	620	543	91347
-	GCA_021017355.1	562	561	543	91347
-	GCA_020393865.1	562	561	543	91347
-	GCA_015006595.1	562	561	543	91347
-	GCA_020347105.1	562	561	543	91347
-	GCA_012467995.1	562	561	543	91347
-	GCA_019038135.1	562	561	543	91347
-	GCA_018313515.1	562	561	543	91347
-	GCA_020960115.1	562	561	543	91347
-	GCA_017677145.1	562	561	543	91347
-	GCA_012606975.1	562	561	543	91347
+	GCA_001254455.1	624	620	543	91347
-	GCA_012666105.1	562	561	543	91347
+	GCA_013477645.1	624	620	543	91347
-	GCA_012326765.1	562	561	543	91347
-	GCA_012326505.1	562	561	543	91347
+	GCA_022944695.1	562	561	543	91347
-	GCA_022353965.1	623	620	543	91347
+	GCA_012471335.1	562	561	543	91347
-	GCA_021339755.1	623	620	543	91347
+	GCA_002317945.1	624	620	543	91347
-	GCA_012337795.1	562	561	543	91347
+	GCA_000268245.1	623	620	543	91347
-	GCA_902502115.1	562	561	543	91347
+	GCA_009743115.1	623	620	543	91347
-	GCA_019697265.1	562	561	543	91347
+	GCA_021316215.1	624	620	543	91347
-	GCA_012334705.1	562	561	543	91347
-	GCA_012334785.1	562	561	543	91347
-	GCA_012268165.1	562	561	543	91347
-	GCA_012326385.1	562	561	543	91347
-	GCA_012529195.1	562	561	543	91347
-	GCA_012535355.1	562	561	543	91347
-	GCA_021069225.1	562	561	543	91347
-	GCA_012348255.1	562	561	543	91347
-	GCA_019664625.1	562	561	543	91347
-	GCA_012268265.1	562	561	543	91347
-	GCA_012342175.1	562	561	543	91347
-	GCA_012539805.1	562	561	543	91347
-	GCA_022504925.1	562	561	543	91347
-	GCA_013137855.1	562	561	543	91347
-	GCA_021190335.1	562	561	543	91347
-	GCA_017264915.1	562	561	543	91347
-	GCA_014431305.1	562	561	543	91347
-	GCA_012343095.1	562	561	543	91347
-	GCA_020729565.1	562	561	543	91347
-	GCA_012450465.1	562	561	543	91347
-	GCA_012788175.1	562	561	543	91347
-	GCA_015914995.1	562	561	543	91347
-	GCA_016725125.1	562	561	543	91347
-	GCA_012470155.1	562	561	543	91347
-	GCA_018192935.1	562	561	543	91347
-	GCA_012890705.1	562	561	543	91347
-	GCA_012462085.1	562	561	543	91347
-	GCA_021017315.1	562	561	543	91347
-	GCA_012996385.1	562	561	543	91347
-	GCA_012529175.1	562	561	543	91347
-	GCA_012334905.1	562	561	543	91347
-	GCA_012449225.1	562	561	543	91347
-	GCA_012472035.1	562	561	543	91347
-	GCA_017249595.1	562	561	543	91347
-	GCA_012647705.1	562	561	543	91347
-	GCA_012326625.1	562	561	543	91347
-	GCA_022501805.1	562	561	543	91347
-	GCA_012326205.1	562	561	543	91347
-	GCA_012262705.1	562	561	543	91347
-	GCA_012264005.1	562	561	543	91347
-	GCA_012527475.1	562	561	543	91347
-	GCA_019266755.1	562	561	543	91347
-	GCA_012482575.1	562	561	543	91347
-	GCA_020578665.1	562	561	543	91347
-	GCA_020230495.1	562	561	543	91347
-	GCA_012269325.1	562	561	543	91347
-	GCA_012462685.1	562	561	543	91347
-	GCA_012264085.1	562	561	543	91347
-	GCA_019898825.1	562	561	543	91347
+	GCA_016677655.1	562	561	543	91347
-	GCA_022494455.1	623	620	543	91347
+	GCA_023276075.1	562	561	543	91347
-	GCA_002248665.1	624	620	543	91347
+	GCA_001177185.1	1336	1301	1300	186826
-	GCA_004122655.1	29385	1279	90964	1385
+	GCA_009742935.1	623	620	543	91347
-	GCA_017135355.1	562	561	543	91347
-	GCA_023171755.1	562	561	543	91347
-	GCA_018576165.1	562	561	543	91347
-	GCA_023103295.1	562	561	543	91347
-	GCA_018026875.1	562	561	543	91347
-	GCA_018182175.1	562	561	543	91347
-	GCA_018484845.1	562	561	543	91347
-	GCA_022916415.1	562	561	543	91347
-	GCA_021016615.1	562	561	543	91347
-	GCA_019735355.1	562	561	543	91347
-	GCA_012652125.1	562	561	543	91347
-	GCA_021683495.1	562	561	543	91347
-	GCA_022625965.1	562	561	543	91347
-	GCA_021684535.1	562	561	543	91347
-	GCA_021303235.1	562	561	543	91347
-	GCA_019091315.1	562	561	543	91347
-	GCA_018135365.1	562	561	543	91347
-	GCA_021017395.1	562	561	543	91347
-	GCA_018171175.1	562	561	543	91347
-	GCA_014063125.1	562	561	543	91347
-	GCA_020230535.1	562	561	543	91347
-	GCA_019697285.1	562	561	543	91347
-	GCA_021005075.1	562	561	543	91347
-	GCA_012321725.1	562	561	543	91347
-	GCA_014063065.1	562	561	543	91347
-	GCA_013809445.1	562	561	543	91347
-	GCA_019277355.1	562	561	543	91347
-	GCA_019047225.1	562	561	543	91347
-	GCA_020578645.1	562	561	543	91347
-	GCA_016446455.1	562	561	543	91347
+	GCA_014011475.1	623	620	543	91347
-	GCA_018026605.1	562	561	543	91347
-	GCA_019060795.1	562	561	543	91347
-	GCA_018196955.1	562	561	543	91347
-	GCA_018017195.1	562	561	543	91347
-	GCA_018026855.1	562	561	543	91347
-	GCA_018393395.1	562	561	543	91347
-	GCA_017976965.1	562	561	543	91347
-	GCA_017978985.1	562	561	543	91347
-	GCA_018355465.1	562	561	543	91347
-	GCA_017758405.1	562	561	543	91347
-	GCA_017945065.1	562	561	543	91347
-	GCA_022914675.1	562	561	543	91347
-	GCA_012401985.1	562	561	543	91347
-	GCA_017249555.1	562	561	543	91347
-	GCA_020363045.1	562	561	543	91347
-	GCA_012996035.1	562	561	543	91347
-	GCA_021520675.1	562	561	543	91347
-	GCA_018750615.1	562	561	543	91347
-	GCA_021017295.1	562	561	543	91347
-	GCA_012969585.1	562	561	543	91347
-	GCA_012362495.1	562	561	543	91347
-	GCA_021218045.1	562	561	543	91347
-	GCA_018019815.1	562	561	543	91347
-	GCA_017915765.1	562	561	543	91347
-	GCA_017915675.1	562	561	543	91347
-	GCA_018019855.1	562	561	543	91347
-	GCA_012364005.1	562	561	543	91347
-	GCA_018171075.1	562	561	543	91347
-	GCA_013784785.1	562	561	543	91347
-	GCA_022506965.1	562	561	543	91347
-	GCA_016146995.1	562	561	543	91347
-	GCA_018071725.1	562	561	543	91347
-	GCA_017915635.1	562	561	543	91347
-	GCA_019447315.1	562	561	543	91347
-	GCA_020728085.1	562	561	543	91347
-	GCA_022504945.1	562	561	543	91347
-	GCA_012471835.1	562	561	543	91347
-	GCA_020039585.1	562	561	543	91347
-	GCA_022695355.1	562	561	543	91347
-	GCA_012434255.1	562	561	543	91347
-	GCA_018192985.1	562	561	543	91347
-	GCA_012997165.1	562	561	543	91347
-	GCA_017915695.1	562	561	543	91347
-	GCA_022914695.1	562	561	543	91347
-	GCA_021683515.1	562	561	543	91347
-	GCA_012425605.1	562	561	543	91347
-	GCA_012401505.1	562	561	543	91347
-	GCA_015907965.1	562	561	543	91347
-	GCA_012402105.1	562	561	543	91347
-	GCA_012402125.1	562	561	543	91347
-	GCA_012402065.1	562	561	543	91347
-	GCA_012402085.1	562	561	543	91347
-	GCA_017059575.1	562	561	543	91347
-	GCA_022688005.1	562	561	543	91347
+	GCA_013979075.1	624	620	543	91347
-	GCA_012216005.1	562	561	543	91347
-	GCA_012216445.1	562	561	543	91347
+	GCA_013851785.1	623	620	543	91347
-	GCA_015919045.1	562	561	543	91347
+	GCA_013931445.1	624	620	543	91347
-	GCA_012216485.1	562	561	543	91347
-	GCA_012216425.1	562	561	543	91347
-	GCA_012216405.1	562	561	543	91347
-	GCA_012216465.1	562	561	543	91347
-	GCA_012216365.1	562	561	543	91347
+	GCA_001906345.1	621	620	543	91347
-	GCA_016688575.1	562	561	543	91347
-	GCA_012751835.1	562	561	543	91347
+	GCA_907175265.1	562	561	543	91347
-	GCA_019549875.1	624	620	543	91347
+	GCA_900160505.1	624	620	543	91347
-	GCA_012402265.1	562	561	543	91347
+	GCA_002248755.1	624	620	543	91347
-	GCA_014248675.1	562	561	543	91347
+	GCA_013898095.1	624	620	543	91347
-	GCA_012321745.1	562	561	543	91347
-	GCA_012321825.1	562	561	543	91347
+	GCA_013476245.1	624	620	543	91347
-	GCA_019554355.1	562	561	543	91347
-	GCA_019664645.1	562	561	543	91347
-	GCA_012586955.1	562	561	543	91347
+	GCA_017282435.1	623	620	543	91347
-	GCA_017301475.1	562	561	543	91347
-	GCA_012552485.1	562	561	543	91347
-	GCA_022371375.1	562	561	543	91347
+	GCA_002967625.1	623	620	543	91347
-	GCA_011930725.1	562	561	543	91347
+	GCA_013860185.1	623	620	543	91347
-	GCA_021317325.1	562	561	543	91347
-	GCA_020971365.1	562	561	543	91347
-	GCA_019706755.1	562	561	543	91347
-	GCA_012328465.1	562	561	543	91347
-	GCA_020407505.1	562	561	543	91347
-	GCA_022421045.1	562	561	543	91347
+	GCA_014019395.1	623	620	543	91347
-	GCA_017966645.1	562	561	543	91347
-	GCA_017759185.1	562	561	543	91347
-	GCA_020546065.1	562	561	543	91347
-	GCA_022896395.1	562	561	543	91347
-	GCA_016965575.1	562	561	543	91347
-	GCA_012472275.1	562	561	543	91347
-	GCA_017871355.1	562	561	543	91347
+	GCA_013972085.1	623	620	543	91347
-	GCA_020225075.1	562	561	543	91347
-	GCA_017757445.1	562	561	543	91347
-	GCA_017717615.1	562	561	543	91347
-	GCA_017780765.1	562	561	543	91347
-	GCA_018890655.1	562	561	543	91347
-	GCA_023070475.1	562	561	543	91347
-	GCA_020348425.1	562	561	543	91347
+	GCA_013865465.1	623	620	543	91347
-	GCA_017264875.1	562	561	543	91347
-	GCA_012471895.1	562	561	543	91347
+	GCA_013445115.1	623	620	543	91347
-	GCA_012411545.1	562	561	543	91347
-	GCA_021520705.1	562	561	543	91347
-	GCA_012472255.1	562	561	543	91347
-	GCA_012529935.1	562	561	543	91347
-	GCA_020366265.1	562	561	543	91347
-	GCA_012472215.1	562	561	543	91347
-	GCA_012472315.1	562	561	543	91347
+	GCA_013860435.1	623	620	543	91347
-	GCA_017264815.1	562	561	543	91347
-	GCA_023103315.1	562	561	543	91347
-	GCA_012468975.1	562	561	543	91347
-	GCA_017264795.1	562	561	543	91347
-	GCA_012480515.1	562	561	543	91347
+	GCA_021048905.1	623	620	543	91347
-	GCA_022371455.1	562	561	543	91347
+	GCA_019110925.2	623	620	543	91347
-	GCA_013099495.1	562	561	543	91347
-	GCA_012527335.1	562	561	543	91347
-	GCA_020230475.1	562	561	543	91347
-	GCA_012437115.1	562	561	543	91347
-	GCA_012525615.1	562	561	543	91347
-	GCA_012525555.1	562	561	543	91347
-	GCA_012625145.1	562	561	543	91347
-	GCA_017251955.1	562	561	543	91347
+	GCA_003892745.1	623	620	543	91347
-	GCA_017264885.1	562	561	543	91347
+	GCA_014503575.1	623	620	543	91347
-	GCA_012821935.1	562	561	543	91347
-	GCA_012850555.1	562	561	543	91347
-	GCA_018769625.1	562	561	543	91347
+	GCA_013966705.1	623	620	543	91347
-	GCA_015239255.1	562	561	543	91347
-	GCA_012848615.1	562	561	543	91347
-	GCA_012472055.1	562	561	543	91347
-	GCA_022914515.1	562	561	543	91347
-	GCA_020558995.1	562	561	543	91347
-	GCA_013117325.1	562	561	543	91347
-	GCA_017264775.1	562	561	543	91347
-	GCA_021428045.1	562	561	543	91347
-	GCA_012262905.1	562	561	543	91347
-	GCA_014294255.1	562	561	543	91347
-	GCA_018026565.1	562	561	543	91347
-	GCA_012331565.1	562	561	543	91347
-	GCA_012454485.1	562	561	543	91347
-	GCA_012687865.1	562	561	543	91347
-	GCA_017757825.1	562	561	543	91347
-	GCA_017915915.1	562	561	543	91347
-	GCA_020831005.1	562	561	543	91347
-	GCA_021378905.1	562	561	543	91347
-	GCA_019664045.1	562	561	543	91347
-	GCA_021241785.1	562	561	543	91347
-	GCA_018356645.1	562	561	543	91347
-	GCA_012592345.1	562	561	543	91347
-	GCA_012478485.1	562	561	543	91347
-	GCA_017264975.1	562	561	543	91347
-	GCA_014127825.1	562	561	543	91347
-	GCA_902504505.1	562	561	543	91347
-	GCA_017726635.1	562	561	543	91347
-	GCA_019735455.1	562	561	543	91347
-	GCA_012336735.1	562	561	543	91347
-	GCA_019268835.1	562	561	543	91347
-	GCA_018750895.1	562	561	543	91347
-	GCA_018506505.1	562	561	543	91347
-	GCA_022523185.1	562	561	543	91347
-	GCA_019021745.1	562	561	543	91347
-	GCA_018890835.1	562	561	543	91347
-	GCA_022507145.1	562	561	543	91347
-	GCA_020349585.1	562	561	543	91347
-	GCA_012262785.1	562	561	543	91347
-	GCA_020232995.1	562	561	543	91347
-	GCA_012364285.1	562	561	543	91347
-	GCA_017221135.1	562	561	543	91347
-	GCA_012526375.1	562	561	543	91347
-	GCA_017264715.1	562	561	543	91347
-	GCA_021241825.1	562	561	543	91347
-	GCA_021239345.1	562	561	543	91347
-	GCA_012454325.1	562	561	543	91347
+	GCA_021316315.1	623	620	543	91347
-	GCA_012400985.1	562	561	543	91347
+	GCA_017282295.1	623	620	543	91347
-	GCA_023103155.1	562	561	543	91347
-	GCA_022914535.1	562	561	543	91347
-	GCA_019741335.1	562	561	543	91347
-	GCA_023321085.1	562	561	543	91347
-	GCA_019066725.1	562	561	543	91347
-	GCA_019305225.1	562	561	543	91347
+	GCA_002174575.1	623	620	543	91347
-	GCA_012525835.1	562	561	543	91347
+	GCA_020553415.1	562	561	543	91347
-	GCA_020540215.1	624	620	543	91347
+	GCA_014404345.1	623	620	543	91347
-	GCA_017249655.1	562	561	543	91347
+	GCA_013881275.1	621	620	543	91347
-	GCA_012234205.1	562	561	543	91347
+	GCA_013647635.1	623	620	543	91347
-	GCA_017185195.1	562	561	543	91347
+	GCA_014972745.1	623	620	543	91347
-	GCA_020921615.1	562	561	543	91347
-	GCA_012478515.1	562	561	543	91347
-	GCA_019076895.1	562	561	543	91347
-	GCA_020224775.1	562	561	543	91347
-	GCA_020300325.1	562	561	543	91347
-	GCA_012402005.1	562	561	543	91347
-	GCA_015914895.1	562	561	543	91347
-	GCA_016436365.1	562	561	543	91347
-	GCA_018466305.1	562	561	543	91347
-	GCA_022917215.1	562	561	543	91347
-	GCA_018799645.1	562	561	543	91347
-	GCA_018030825.1	562	561	543	91347
-	GCA_012333765.1	562	561	543	91347
-	GCA_019735195.1	562	561	543	91347
-	GCA_020727065.1	562	561	543	91347
-	GCA_012880635.1	562	561	543	91347
-	GCA_016436345.1	562	561	543	91347
-	GCA_020921735.1	562	561	543	91347
-	GCA_017139175.1	562	561	543	91347
-	GCA_017757805.1	562	561	543	91347
-	GCA_020351365.1	562	561	543	91347
-	GCA_012454285.1	562	561	543	91347
-	GCA_018532025.1	562	561	543	91347
-	GCA_015908325.1	562	561	543	91347
-	GCA_021520585.1	562	561	543	91347
-	GCA_021259005.1	562	561	543	91347
-	GCA_019787565.1	562	561	543	91347
-	GCA_021165545.1	562	561	543	91347
-	GCA_019959535.1	562	561	543	91347
-	GCA_012453725.1	562	561	543	91347
-	GCA_020520955.1	562	561	543	91347
-	GCA_014063145.1	562	561	543	91347
-	GCA_022625385.1	562	561	543	91347
-	GCA_018355425.1	562	561	543	91347
-	GCA_022421685.1	562	561	543	91347
-	GCA_020414825.1	562	561	543	91347
-	GCA_020400485.1	562	561	543	91347
-	GCA_017249575.1	562	561	543	91347
-	GCA_018024675.1	562	561	543	91347
-	GCA_012430545.2	562	561	543	91347
-	GCA_017677185.1	562	561	543	91347
-	GCA_022914875.1	562	561	543	91347
-	GCA_012969985.1	562	561	543	91347
-	GCA_021242085.1	562	561	543	91347
+	GCA_014333655.1	623	620	543	91347
-	GCA_017264935.1	562	561	543	91347
-	GCA_012462965.1	562	561	543	91347
+	GCA_013967385.1	623	620	543	91347
-	GCA_015914915.1	562	561	543	91347
-	GCA_022688045.1	562	561	543	91347
-	GCA_012568315.1	562	561	543	91347
-	GCA_017890305.1	562	561	543	91347
+	GCA_014421745.1	621	620	543	91347
-	GCA_000935475.1	562	561	543	91347
+	GCA_013850505.1	623	620	543	91347
-	GCA_012529255.1	562	561	543	91347
-	GCA_019759655.1	562	561	543	91347
-	GCA_012525295.1	562	561	543	91347
-	GCA_020578825.1	562	561	543	91347
-	GCA_014087445.1	562	561	543	91347
-	GCA_022688185.1	562	561	543	91347
-	GCA_012545565.1	562	561	543	91347
-	GCA_013615355.1	562	561	543	91347
-	GCA_022939345.1	562	561	543	91347
-	GCA_021218005.1	562	561	543	91347
-	GCA_019342065.1	562	561	543	91347
-	GCA_023325625.1	562	561	543	91347
-	GCA_012699975.1	562	561	543	91347
-	GCA_018026545.1	562	561	543	91347
-	GCA_018037665.1	562	561	543	91347
-	GCA_021825105.1	562	561	543	91347
-	GCA_020816115.1	562	561	543	91347
-	GCA_012529755.1	562	561	543	91347
-	GCA_017757465.1	562	561	543	91347
-	GCA_021190315.1	562	561	543	91347
-	GCA_012437495.1	562	561	543	91347
-	GCA_023172475.1	562	561	543	91347
-	GCA_017249615.1	562	561	543	91347
-	GCA_018026525.1	562	561	543	91347
-	GCA_020271065.1	562	561	543	91347
+	GCA_001906435.1	621	620	543	91347
-	GCA_012402025.1	562	561	543	91347
+	GCA_013841585.1	623	620	543	91347
-	GCA_018940415.1	562	561	543	91347
+	GCA_013454915.1	623	620	543	91347
-	GCA_012969625.1	562	561	543	91347
-	GCA_012364215.1	562	561	543	91347
-	GCA_012362155.1	562	561	543	91347
-	GCA_012364255.1	562	561	543	91347
-	GCA_017724045.1	562	561	543	91347
-	GCA_017220535.1	562	561	543	91347
-	GCA_018171055.1	562	561	543	91347
-	GCA_022225525.1	562	561	543	91347
-	GCA_017264835.1	562	561	543	91347
-	GCA_021487915.1	562	561	543	91347
-	GCA_019777545.1	562	561	543	91347
-	GCA_017105465.1	562	561	543	91347
-	GCA_017135315.1	562	561	543	91347
-	GCA_017059835.1	562	561	543	91347
-	GCA_017249435.1	562	561	543	91347
-	GCA_021824965.1	562	561	543	91347
+	GCA_014284525.1	623	620	543	91347
-	GCA_012357355.1	562	561	543	91347
+	GCA_013832605.1	623	620	543	91347
-	GCA_017204295.1	562	561	543	91347
+	GCA_000144045.1	1747	1912216	31957	85009
-	GCA_900140235.1	36809	670516	1762	85007
+	GCA_009883755.1	2116	2791001	2790998	2790996
-	GCA_900660535.1	2115	2767358	2092	2085
+	GCA_000186005.1	2115	2767358	2092	2085
-	GCA_900660555.1	45361	2923352	2092	2085
-	GCA_000026765.1	45361	2923352	2092	2085
-	GCA_019711685.1	2867412	209	72293	213849

### Sheet: different taxid in family rank
different taxid in family rank
Note: label '-': impurity genomes, label '+': dominant genomes
label	accession	species	genus	family	order
+	GCA_007724625.1	488447	32008	119060	80840
-	GCA_000802255.1	1348852	1546255	85015	85009
-	GCA_002797495.1	1348852	1546255	85015	85009
+	GCA_014854655.1	287	286	135621	72274
-	GCA_900495945.1	470	469	468	2887326
+	GCA_016757495.1	2804500	1386	186817	1385
-	GCA_900138605.1	36809	670516	1762	85007
+	GCA_000318015.1	518	517	506	80840
-	GCA_900131115.1	36809	670516	1762	85007
+	GCA_001059255.1	546	544	543	91347
-	GCA_001058745.1	817	816	815	171549
+	GCA_003183825.1	2055	2053	85026	85007
-	GCA_901482625.1	1496	1870884	186804	186802
+	GCA_001052015.1	470	469	468	2887326
-	GCA_001068065.1	573	570	543	91347
-	GCA_018771725.1	573	570	543	91347
+	GCA_000585625.1	69279	69278	69277	356
-	GCA_000632535.1	653930	2901189	135621	72274
+	GCA_022272695.1	573	570	543	91347
-	GCA_001070555.1	1282	1279	90964	1385
+	GCA_001595975.1	40324	40323	32033	135614
-	GCA_900494385.1	470	469	468	2887326
+	GCA_000615615.1	501496	836	171551	171549
-	GCA_000615645.1	671267	909656	815	171549
+	GCA_001117785.1	2026186	1386	186817	1385
-	GCA_900067725.1	1313	1301	1300	186826
+	GCA_001107345.1	1313	1301	1300	186826
-	GCA_006349585.1	1396	1386	186817	1385
+	GCA_000317695.1	1165	1163	1162	1161
-	GCA_019800605.1	1176	1175	1892259	1161
-	GCA_019800585.1	1176	1175	1892259	1161
+	GCA_000285455.1	1465754	239759	171550	171549
-	GCA_000285435.1	1464554	2040	85015	85009
-	GCA_902374835.1	1464554	2040	85015	85009
-	GCA_000312105.1	1464554	2040	85015	85009
+	GCA_020991185.1	1596	1578	33958	186826
-	GCA_001073125.1	40324	40323	32033	135614
+	GCA_009822245.1	582	581	1903414	91347
-	GCA_900494235.1	573	570	543	91347
+	GCA_001177185.1	1336	1301	1300	186826
-	GCA_004122655.1	29385	1279	90964	1385
+	GCA_000144045.1	1747	1912216	31957	85009
-	GCA_900140235.1	36809	670516	1762	85007
+	GCA_009883755.1	2116	2791001	2790998	2790996
-	GCA_900660535.1	2115	2767358	2092	2085
-	GCA_019711685.1	2867412	209	72293	213849
